# Organizing laboratory information to analyze the reproducibility of experimental workflows

**DOI:** 10.1101/2022.04.05.487214

**Authors:** Jean Peccoud, Derek Johnson, Samuel Peccoud, Julia Setchell, Wen Zhou

## Abstract

Reproducibility is the cornerstone of scientific experiments. Assessing the reproducibility of an experiment requires analyzing the contribution of different factors to the variation of the observed data. Suitable data structures need to be defined prior to the data collection effort so that data associated with these factors can be recorded and associated with observations of the variable of interest. The resulting datasets can be analyzed statistically to estimate the effect of experimental factors on the observed data using ANOVA models. Custom data structures to document the execution of experimental workflows are defined in a research data management system. The data produced by multiple repetitions of a plasmid purification process and a cell culture process are analyzed using the Kruskal–Wallis H-test to identify factors contributing to their variation. Repetitions of the plasmid purification process do not lead to significant differences in extraction yields. Statistically significant differences in plasmid solution purity are identified but the differences are small enough that are not biologically relevant. The maintenance of two cell lines over many generations leads to similar datasets. However, different media preparations appear to influence the variation of cell viability and harvested cell counts in unexpected ways that may be the indirect expression of hidden effects not captured in the data structure.
