## Supplementary material for "Organizing laboratory information to analyze the reproducibility of experimental workflows": S1-Supplemental Data

### Sheet: results
					Concentration (ng/ul)								Purity (A260/A280)
Time	Plasmid ID	Plasmid Name	Sample #	Sample ID	Result	Mean	Std	CV	Rank	Flag	Dilution	A260	Result	Mean	Stdv	CV
19:47	Repetition 1		B 01									0
19:49	DPLA3111	pUC19 (100 ng/ul)	001	SPLA3118	448.506						1 + 4	0.192672	1.93605
19:50	DPLA3111	pUC19 (100 ng/ul)	002	SPLA3118	235.457						1 + 4	0.105848	1.95541
19:52	DPLA3111	pUC19 (100 ng/ul)	003	SPLA3118	227.058	303.674	125.499	0.413268			1 + 4	0.108643	1.93602	1.94249	0.0111868	0.00575901
19:53	DPLA2104	CMV-mEGFP signed	004	SPLA3121	98.5578						1 + 4	0.0696897	1.95222
19:54	DPLA2104	CMV-mEGFP signed	005	SPLA3121	99.9366						1 + 4	0.0684704	2.06237
19:55	DPLA2104	CMV-mEGFP signed	006	SPLA3121	95.748	98.0808	2.13465	0.0217642	2		1 + 4	0.0716201	1.90209	1.97223	0.0819877	0.0415711
19:57	DPLA3111	pUC19 miniprep	007	SPLA3116	30.9569					A calculated result is negative.	1 + 4	0.0388927	2.32437
19:58	DPLA3111	pUC19 miniprep	008	SPLA3116	37.0589					A calculated result is negative.	1 + 4	0.0459918	2.17312
20:00	DPLA3111	pUC19 miniprep	009	SPLA3116	25.9935	31.3364	5.54244	0.176869	1	A calculated resultis negative.	1 + 4	0.034209	2.39295	2.29681	0.112475	0.0489699
20:01	DPLA483	CMV-mEFGP	010	SPLA3117	143.596						1 + 4	0.0841949	1.96792
20:02	DPLA483	CMV-mEFGP	011	SPLA3117	224.804						1 + 4	0.118856	1.94977
20:03	DPLA483	CMV-mEFGP	012	SPLA3117	193.058	187.153	40.925	0.218672	3		1 + 4	0.104298	1.97155	1.96308	0.011665	0.00594221
20:05	DPLA2105	pTwist-CMV-mEGFP self documented	013	SPLA3122	346.459						1 + 4	0.169268	1.97223
20:06	DPLA2105	pTwist-CMV-mEGFP self documented	014	SPLA3122	322.204	334.332	17.151	0.0512994	5		1 + 4	0.158004	1.96678	1.96951	0.00385731	0.00195851
20:07	DPLA2101	pTwist CMV mEGFP Puro	015	SPLA3123	214.451						1 + 4	0.11685	1.99386
20:08	DPLA2101	pTwist CMV mEGFP Puro	016	SPLA3123	247.474						1 + 4	0.132992	1.98892
20:09	DPLA2101	pTwist CMV mEGFP Puro	017	SPLA3123	228.91	230.278	16.5536	0.0718851	4		1 + 4	0.122213	2.01241	1.9984	0.0123882	0.00619907
21:03	Repetition 2		B 02									0
21:04	DPLA3111	pUC19 miniprep	018	SPLA3124	47.2119						1 + 4	0.0304784	1.99234
21:06	DPLA3111	pUC19 miniprep	019	SPLA3124	43.6198						1 + 4	0.0231397	2.13889
21:07	DPLA3111	pUC19 miniprep	020	SPLA3124	45.1699	45.3338	1.80167	0.0397423	1		1 + 4	0.0254611	2.18582	2.10568	0.100927	0.047931
21:08	DPLA483	CMV-mEFGP	021	SPLA3125	84.3611						1 + 4	0.0441594	2.06075
21:09	DPLA483	CMV-mEFGP	022	SPLA3125	85.0227						1 + 4	0.0455896	2.03217
21:11	DPLA483	CMV-mEFGP	023	SPLA3125	79.174	82.8526	3.20287	0.0386574	2		1 + 4	0.0404775	2.11546	2.06946	0.0423241	0.0204518
21:12	DPLA2104	CMV-mEGFP signed	024	SPLA3126	123.142						1 + 4	0.0588803	2.05177
21:13	DPLA2104	CMV-mEGFP signed	025	SPLA3126	128.169						1 + 4	0.0607162	2.03702
21:14	DPLA2104	CMV-mEGFP signed	026	SPLA3126	147.815	133.042	13.0388	0.098005	3		1 + 4	0.0698452	2.04609	2.04496	0.00744108	0.00363875
21:16	DPLA2105	pTwist-CMV-mEGFP self documented	027	SPLA3127	407.961						1 + 4	0.1735	1.9698
21:17	DPLA2105	pTwist-CMV-mEGFP self documented	028	SPLA3127	436.765						1 + 4	0.182812	1.96632
21:18	DPLA2105	pTwist-CMV-mEGFP self documented	029	SPLA3127	417.164	420.63	14.7116	0.0349751	5		1 + 4	0.172705	1.96592	1.96735	0.0021349	0.00108517
21:20	DPLA2101	pTwist CMV mEGFP Puro	030	SPLA3128	127.707						1 + 4	0.0534665	2.08753
21:21	DPLA2101	pTwist CMV mEGFP Puro	031	SPLA3128	149.348						1 + 4	0.0643559	2.06326
21:22	DPLA2101	pTwist CMV mEGFP Puro	032	SPLA3128	144.695	140.583	11.3915	0.0810302	4		1 + 4	0.0692231	2.0838	2.0782	0.0130668	0.00628755
21:38	Repetition 3		B 03									0
21:39	DPLA3111	pUC19 miniprep	033	SPLA3129	67.7756						1 + 4	0.030891	1.7248
21:40	DPLA3111	pUC19 miniprep	034	SPLA3129	58.8573						1 + 4	0.0301839	1.80898
21:41	DPLA3111	pUC19 miniprep	035	SPLA3129	58.5693	61.7341	5.23408	0.0847843	1		1 + 4	0.0423497	1.80902	1.78093	0.0486157	0.0272979
21:43	DPLA483	CMV-mEFGP	036	SPLA3130	109.814						1 + 4	0.0502635	1.83006
21:44	DPLA483	CMV-mEFGP	037	SPLA3130	119.651						1 + 4	0.0544689	1.89189
21:45	DPLA483	CMV-mEFGP	038	SPLA3130	128.027	119.164	9.11602	0.0764998	3		1 + 4	0.0601862	1.89803	1.87333	0.0375936	0.0200678
21:46	DPLA2104	CMV-mEGFP signed	039	SPLA3131	111.943						1 + 4	0.0518516	1.84875
21:47	DPLA2104	CMV-mEGFP signed	040	SPLA3131	117.759						1 + 4	0.0554539	1.90318
21:48	DPLA2104	CMV-mEGFP signed	041	SPLA3131	109.973	113.225	4.04861	0.0357573	2		1 + 4	0.0530779	1.95446	1.90213	0.0528605	0.0277902
21:49	DPLA2105	pTwist-CMV-mEGFP self documented	042	SPLA3132	589.196						1 + 4	0.239864	1.90803
21:51	DPLA2105	pTwist-CMV-mEGFP self documented	043	SPLA3132	563.514						1 + 4	0.230922	1.90602
21:52	DPLA2105	pTwist-CMV-mEGFP self documented	044	SPLA3132	601.845	584.851	19.5313	0.0333952	5		1 + 4	0.245375	1.90904	1.9077	0.00153866	0.000806555
21:53	DPLA2101	pTwist CMV mEGFP Puro	045	SPLA3133	174.474						1 + 4	0.0733758	1.89377
21:54	DPLA2101	pTwist CMV mEGFP Puro	046	SPLA3133	189.243						1 + 4	0.076952	1.9328
21:55	DPLA2101	pTwist CMV mEGFP Puro	047	SPLA3133	175.232	179.65	8.317	0.0462957	4		1 + 4	0.0723616	1.9219	1.91616	0.0201391	0.0105101

### Sheet: T1 Plasmids
PlasmidID	Size (bp)
DPLA3111	2686
DPLA483	4966
DPLA2104	5223
DPLA2105	7691
DPLA2101	6824

### Sheet: data
Eppendorf BioSpectrometer fluorescence
Device # :	6137EQ502553								Software # :	4.2.3.0
2022-02-11	dsDNA 1mm 2022-02-11 19:47:44
Time	Sample #	Sample ID	Result	Flag	Dilution	A260	A260/A280	A260/A230	A230	A280	Background
			ng/μL		μL	A260/1 mm			A230/1 mm	A280/1 mm	A320/1 mm
19:47	B 01					0
19:49	001	SPLA3118	448.506		1 + 4	0.192672	1.93605	2.46673	0.0859985	0.105934	0.0132697
19:50	002		235.457		1 + 4	0.105848	1.95541	2.44715	0.0501519	0.0598305	0.0116651
19:52	003		227.058		1 + 4	0.108643	1.93602	2.45047	0.0548834	0.0647321	0.0178198
19:53	004	SPLA3121	98.5578		1 + 4	0.0696897	1.95222	2.52857	0.0458576	0.0504605	0.0302665
19:54	005		99.9366		1 + 4	0.0684704	2.06237	2.66448	0.0434986	0.0478787	0.0284958
19:55	006		95.748		1 + 4	0.0716201	1.90209	2.49007	0.0487017	0.0534562	0.0333209
19:57	007	SPLA3116	30.9569	A calculated result is negative.	1 + 4	0.0388927	2.32437	-3.29099	0.0227474	0.0318373	0.02651
19:58	008		37.0589	A calculated result is negative.	1 + 4	0.0459918	2.17312	-10.5019	0.0297568	0.0379896	0.0311683
20:00	009		25.9935	A calculated result is negative.	1 + 4	0.034209	2.39295	-2.91631	0.0202463	0.0281566	0.0238115
20:01	010	SPLA3117	143.596		1 + 4	0.0841949	1.96792	3.65107	0.0424884	0.0559439	0.0267565
20:02	011		224.804		1 + 4	0.118856	1.94977	2.85987	0.0603773	0.0750537	0.0289347
20:03	012		193.058		1 + 4	0.104298	1.97155	3.07606	0.0521789	0.0662431	0.0270742
20:05	013	SPLA3122	346.459		1 + 4	0.169268	1.97223	2.47914	0.0865845	0.100952	0.0306845
20:06	014		322.204		1 + 4	0.158004	1.96678	2.31868	0.0847061	0.0946514	0.0291221
20:07	015	SPLA3123	214.451		1 + 4	0.11685	1.99386	2.49908	0.0653939	0.0740916	0.0310691
20:08	016		247.474		1 + 4	0.132992	1.98892	2.49551	0.0736693	0.0837728	0.0340023
20:09	017		228.91		1 + 4	0.122213	2.01241	2.37314	0.0692323	0.0761484	0.0306488
21:03	B 02					0
21:04	018	SPLA3124	47.2119		1 + 4	0.0304784	1.99234	1.90455	0.0215093	0.0210724	0.0115937
21:06	019		43.6198		1 + 4	0.0231397	2.13889	1.83424	0.0152041	0.0138492	0.0056918
21:07	020		45.1699		1 + 4	0.0254611	2.18582	2.39041	0.0149517	0.0156591	0.00739317
21:08	021	SPLA3125	84.3611		1 + 4	0.0441594	2.06075	2.19854	0.0257636	0.0267898	0.010415
21:09	022		85.0227		1 + 4	0.0455896	2.03217	2.28573	0.0264594	0.0283159	0.0115805
21:11	023		79.174		1 + 4	0.0404775	2.11546	2.20673	0.0231593	0.0237784	0.00880788
21:12	024	SPLA3126	123.142		1 + 4	0.0588803	2.05177	2.41882	0.0299876	0.0336306	0.00962365
21:13	025		128.169		1 + 4	0.0607162	2.03702	2.38074	0.030983	0.0346166	0.00944869
21:14	026		147.815		1 + 4	0.0698452	2.04609	2.42602	0.0350907	0.0396162	0.010719
21:16	027	SPLA3127	407.961		1 + 4	0.1735	1.9698	2.39252	0.0785219	0.0931589	0.0103159
21:17	028		436.765		1 + 4	0.182812	1.96632	2.39403	0.0810813	0.0969548	0.00810545
21:18	029		417.164		1 + 4	0.172705	1.96592	2.36097	0.0765165	0.0907187	0.00583966
21:20	030	SPLA3128	127.707		1 + 4	0.0534665	2.08753	2.22021	0.0253919	0.0268543	0.0023838
21:21	031		149.348		1 + 4	0.0643559	2.06326	2.05884	0.0336326	0.0335704	0.00461659
21:22	032		144.695		1 + 4	0.0692231	2.0838	2.21443	0.0374818	0.0391203	0.0113451
21:38	B 03					0
21:39	033	SPLA3129	67.7756		1 + 4	0.030891	1.7248	2.99939	0.0128194	0.0194987	0.00378079
21:40	034		58.8573		1 + 4	0.0301839	1.80898	2.51743	0.0159929	0.0196555	0.00664097
21:41	035		58.5693		1 + 4	0.0423497	1.80902	1.85305	0.0315648	0.0318725	0.018922
21:43	036	SPLA3130	109.814		1 + 4	0.0502635	1.83006	2.69572	0.0226324	0.0303401	0.00633786
21:44	037		119.651		1 + 4	0.0544689	1.89189	2.5192	0.0256068	0.0319062	0.00660854
21:45	038		128.027		1 + 4	0.0601862	1.89803	2.65733	0.028247	0.0359565	0.00897557
21:46	039	SPLA3131	111.943		1 + 4	0.0518516	1.84875	2.59152	0.0243529	0.0312947	0.00707461
21:47	040		117.759		1 + 4	0.0554539	1.90318	2.63557	0.0262225	0.0331002	0.00835015
21:48	041		109.973		1 + 4	0.0530779	1.95446	2.62783	0.0258286	0.0315959	0.00908886
21:49	042	SPLA3132	589.196		1 + 4	0.239864	1.90803	2.48239	0.0991256	0.127705	0.00418544
21:51	043		563.514		1 + 4	0.230922	1.90602	2.48126	0.0963594	0.123776	0.00551635
21:52	044		601.845		1 + 4	0.245375	1.90904	2.43605	0.10346	0.130741	0.00463711
21:53	045	SPLA3133	174.474		1 + 4	0.0733758	1.89377	2.61124	0.0303128	0.0404383	0.00358613
21:54	046		189.243		1 + 4	0.076952	1.9328	2.36732	0.0332307	0.0404192	0.00125468
21:55	047		175.232		1 + 4	0.0723616	1.9219	2.54788	0.0297791	0.0387394	0.00226899

### Sheet: parameters
Eppendorf BioSpectrometer fluorescence
Device # :	6137EQ502553			Software # :	4.2.3.0
2022-02-11	dsDNA 1mm 2022-02-11 19:47:44
Cuvette		1 mm
Unit		ng/μL
Molar Unit		pmol/mL
Factor		50
Decimal places		1
A260/A280		on
A260/A230		on
Autoprint		off
Show scan		on
	Start λ	226	nm
	Stop λ	350	nm
Background		on
	Wavelength	320	nm

### Sheet: graph
Eppendorf BioSpectrometer fluorescence
Device # :	6137EQ502553				Software # :	4.2.3.0
2022-02-11	dsDNA 1mm 2022-02-11 19:47:44
Sample #	Sample ID	Result		A260/1 mm
001	SPLA3118	448.506	ng/μL	0.192672
Sample #	Sample ID	Result		A260/1 mm
002		235.457	ng/μL	0.105848
Sample #	Sample ID	Result		A260/1 mm
003		227.058	ng/μL	0.108643
Sample #	Sample ID	Result		A260/1 mm
004	SPLA3121	98.5578	ng/μL	0.0696897
Sample #	Sample ID	Result		A260/1 mm
005		99.9366	ng/μL	0.0684704
Sample #	Sample ID	Result		A260/1 mm
006		95.748	ng/μL	0.0716201
Sample #	Sample ID	Result		A260/1 mm
007	SPLA3116	30.9569	ng/μL	0.0388927
Sample #	Sample ID	Result		A260/1 mm
008		37.0589	ng/μL	0.0459918
Sample #	Sample ID	Result		A260/1 mm
009		25.9935	ng/μL	0.034209
Sample #	Sample ID	Result		A260/1 mm
010	SPLA3117	143.596	ng/μL	0.0841949
Sample #	Sample ID	Result		A260/1 mm
011		224.804	ng/μL	0.118856
Sample #	Sample ID	Result		A260/1 mm
012		193.058	ng/μL	0.104298
Sample #	Sample ID	Result		A260/1 mm
013	SPLA3122	346.459	ng/μL	0.169268
Sample #	Sample ID	Result		A260/1 mm
014		322.204	ng/μL	0.158004
Sample #	Sample ID	Result		A260/1 mm
015	SPLA3123	214.451	ng/μL	0.11685
Sample #	Sample ID	Result		A260/1 mm
016		247.474	ng/μL	0.132992
Sample #	Sample ID	Result		A260/1 mm
017		228.91	ng/μL	0.122213
Sample #	Sample ID	Result		A260/1 mm
018	SPLA3124	47.2119	ng/μL	0.0304784
Sample #	Sample ID	Result		A260/1 mm
019		43.6198	ng/μL	0.0231397
Sample #	Sample ID	Result		A260/1 mm
020		45.1699	ng/μL	0.0254611
Sample #	Sample ID	Result		A260/1 mm
021	SPLA3125	84.3611	ng/μL	0.0441594
Sample #	Sample ID	Result		A260/1 mm
022		85.0227	ng/μL	0.0455896
Sample #	Sample ID	Result		A260/1 mm
023		79.174	ng/μL	0.0404775
Sample #	Sample ID	Result		A260/1 mm
024	SPLA3126	123.142	ng/μL	0.0588803
Sample #	Sample ID	Result		A260/1 mm
025		128.169	ng/μL	0.0607162
Sample #	Sample ID	Result		A260/1 mm
026		147.815	ng/μL	0.0698452
Sample #	Sample ID	Result		A260/1 mm
027	SPLA3127	407.961	ng/μL	0.1735
Sample #	Sample ID	Result		A260/1 mm
028		436.765	ng/μL	0.182812
Sample #	Sample ID	Result		A260/1 mm
029		417.164	ng/μL	0.172705
Sample #	Sample ID	Result		A260/1 mm
030	SPLA3128	127.707	ng/μL	0.0534665
Sample #	Sample ID	Result		A260/1 mm
031		149.348	ng/μL	0.0643559
Sample #	Sample ID	Result		A260/1 mm
032		144.695	ng/μL	0.0692231
Sample #	Sample ID	Result		A260/1 mm
033	SPLA3129	67.7756	ng/μL	0.030891
Sample #	Sample ID	Result		A260/1 mm
034		58.8573	ng/μL	0.0301839
Sample #	Sample ID	Result		A260/1 mm
035		58.5693	ng/μL	0.0423497
Sample #	Sample ID	Result		A260/1 mm
036	SPLA3130	109.814	ng/μL	0.0502635
Sample #	Sample ID	Result		A260/1 mm
037		119.651	ng/μL	0.0544689
Sample #	Sample ID	Result		A260/1 mm
038		128.027	ng/μL	0.0601862
Sample #	Sample ID	Result		A260/1 mm
039	SPLA3131	111.943	ng/μL	0.0518516
Sample #	Sample ID	Result		A260/1 mm
040		117.759	ng/μL	0.0554539
Sample #	Sample ID	Result		A260/1 mm
041		109.973	ng/μL	0.0530779
Sample #	Sample ID	Result		A260/1 mm
042	SPLA3132	589.196	ng/μL	0.239864
Sample #	Sample ID	Result		A260/1 mm
043		563.514	ng/μL	0.230922
Sample #	Sample ID	Result		A260/1 mm
044		601.845	ng/μL	0.245375
Sample #	Sample ID	Result		A260/1 mm
045	SPLA3133	174.474	ng/μL	0.0733758
Sample #	Sample ID	Result		A260/1 mm
046		189.243	ng/μL	0.076952
Sample #	Sample ID	Result		A260/1 mm
047		175.232	ng/μL	0.0723616

### Sheet: Summary Data
Repetition	Plasmid ID	Mean_C	Std_C	CV_C	Mean_Q	Stdv_Q	CV_Q
R1	DPLA2104	98.1	2.1	0.0218	1.972	0.082	0.0416
R1	DPLA3111	31.3	5.5	0.1769	2.297	0.112	0.049
R1	DPLA483	187.2	40.9	0.2187	1.963	0.012	0.0059
R1	DPLA2105	334.3	17.2	0.0513	1.97	0.004	0.002
R1	DPLA2101	230.3	16.6	0.0719	1.998	0.012	0.0062
R2	DPLA3111	45.3	1.8	0.0397	2.106	0.101	0.0479
R2	DPLA483	82.9	3.2	0.0387	2.069	0.042	0.0205
R2	DPLA2104	133	13	0.098	2.045	0.007	0.0036
R2	DPLA2105	420.6	14.7	0.035	1.967	0.002	0.0011
R2	DPLA2101	140.6	11.4	0.081	2.078	0.013	0.0063
R3	DPLA3111	61.7	5.2	0.0848	1.781	0.049	0.0273
R3	DPLA483	119.2	9.1	0.0765	1.873	0.038	0.0201
R3	DPLA2104	113.2	4	0.0358	1.902	0.053	0.0278
R3	DPLA2105	584.9	19.5	0.0334	1.908	0.002	0.0008
R3	DPLA2101	179.6	8.3	0.0463	1.916	0.02	0.0105
