## Supplementary material for "Organizing laboratory information to analyze the reproducibility of experimental workflows": S2-Supplemental Data

name	id	Count Start	Start	End	Duration	Viability	Count End	Media
MCUL: HEK293T/17	#MCUL3271	2.00	2/9/22	2/11/22	2	0.96	11.77	#MMED2780
MCUL: HEK293T/17	#MCUL3251	1.00	1/28/22	2/1/22	4	0.99	22.20	#MMED2780
MCUL: HEK293T/17	#MCUL3274	2.00	2/11/22	2/13/22	2	0.97	15.51	#MMED2780
MCUL: HEK293T/17	#MCUL3259	2.00	2/1/22	2/4/22	3	0.92	49.30	#MMED2780
MCUL: HEK293T/17	#MCUL3260	2.00	2/1/22	2/4/22	3	0.96	62.04	#MMED2780
MCUL: HEK293T/17	#MCUL3276	1.00	2/13/22	2/17/22	4	0.99	25.96	#MMED2780
MCUL: HEK293T/17	#MCUL3264	2.00	2/4/22	2/9/22	5	0.94	30.14	#MMED2780
MCUL: HEK293T/17	#MCUL3265	2.00	2/4/22	2/7/22	3	0.96	18.37	#MMED2780
MCUL: HEK293T/17	#MCUL3226	1.00	11/23/21	11/29/21	6	0.98	25.90	#MMED2778
MCUL: HEK293T/17	#MCUL3230	2.00	11/29/21	12/3/21	4	0.98	30.10	#MMED2778
MCUL: HEK293T/17	#MCUL3231	4.00	11/29/21	11/30/21	1	0.97	1.83	#MMED2778
MCUL: HEK293T/17	#MCUL3268	2.00	2/7/22	2/9/22	2	0.96	12.76	#MMED2780
MCUL: HEK293T/17	#MCUL3232	2.00	12/3/21	12/6/21	3	0.97	17.60	#MMED2778
MCUL: HEK293T/17	#MCUL3235	4.00	12/6/21	12/7/21	1	0.98	4.62	#MMED2778
MCUL: HEK293T/17	#MCUL3234	2.00	12/6/21	12/9/21	3	0.98	19.70	#MMED2778
MCUL: HEK293T/17	#MCUL2525	2.00	9/17/21	9/22/21	5	0.94	23.00	#MMED2217
MCUL: HEK293T/17	#MCUL2193	2.00	8/15/21	8/17/21	2	0.98	6.05	#MMED2094
MCUL: HEK293T/17	#MCUL2474	1.00	9/13/21	9/17/21	4	0.98	21.00	#MMED2217
MCUL: HEK293T/17	#MCUL2652	2.00	9/22/21	9/24/21	2	0.95	8.80	#MMED2217
MCUL: HEK293T/17	#MCUL2166	2.00	8/13/21	8/15/21	2	1.00	12.98	#MMED2094
MCUL: HEK293T/17	#MCUL2265	1.00	8/23/21	8/26/21	3	0.98	8.91	#MMED2094
MCUL: HEK293T/17	#MCUL2778	1.00	10/20/21	10/25/21	5	0.98	23.10	#MMED2777
MCUL: HEK293T/17	#MCUL2828	2.00	10/25/21	10/27/21	2	0.96	7.40	#MMED2777
MCUL: HEK293T/17	#MCUL3015	2.00	10/27/21	10/29/21	2	0.95	11.70	#MMED2777
MCUL: HEK293T/17	#MCUL3080	2.00	11/1/21	11/3/21	2	0.96	4.40	#MMED2777
MCUL: HEK293T/17	#MCUL2277	2.00	8/26/21	8/30/21	4	0.67	23.87	#MMED2217
MCUL: HEK293T/17	#MCUL3070	2.00	10/29/21	11/1/21	3	0.97	31.00	#MMED2777
MCUL: HEK293T/17	#MCUL3104	2.00	11/3/21	11/5/21	2	0.95	7.92	#MMED2777
MCUL: HEK293T/17	#MCUL3134	2.00	11/5/21	11/8/21	3	0.97	20.80	#MMED2777
MCUL: HEK293T/17	#MCUL3248	2.00	1/24/22	1/28/22	4	0.96	47.41	#MMED2780
MCUL: HEK293T/17	#MCUL3247	2.00	1/24/22	1/28/22	4	0.90	40.26	#MMED2780
MCUL: HEK293T/17	#MCUL3242	1.00	1/21/22	1/24/22	3	0.95	15.00	#MMED2780
MCUL: CMV-eGFP Puro	#MCUL3272	2.00	2/9/22	2/11/22	2	0.97	13.53	#MMED2781
MCUL: CMV-eGFP Puro	#MCUL3252	1.00	1/28/22	2/1/22	4	0.97	31.01	#MMED2781
MCUL: CMV-eGFP Puro	#MCUL3275	2.00	2/11/22	2/13/22	2	0.97	17.16	#MMED2781
MCUL: CMV-eGFP Puro	#MCUL3258	2.00	2/1/22	2/4/22	3	0.97	42.35	#MMED2781
MCUL: CMV-eGFP Puro	#MCUL3277	1.00	2/13/22	2/17/22	4	0.97	28.50	#MMED2781
MCUL: CMV-eGFP Puro	#MCUL3261	2.00	2/1/22	2/4/22	3	0.95	55.99	#MMED2781
MCUL: CMV-eGFP Puro	#MCUL3266	2.00	2/4/22	2/7/22	3	0.97	18.70	#MMED2781
MCUL: CMV-eGFP Puro	#MCUL3267	2.00	2/4/22	2/9/22	5	0.97	28.82	#MMED2781
MCUL: CMV-eGFP Puro	#MCUL3227	1.00	11/23/21	11/29/21	6	0.98	25.50	#MMED2779
MCUL: CMV-eGFP Puro	#MCUL3228	2.00	11/29/21	12/3/21	4	0.98	25.10	#MMED2779
MCUL: CMV-eGFP Puro	#MCUL3269	2.00	2/7/22	2/9/22	2	0.99	11.66	#MMED2781
MCUL: CMV-eGFP Puro	#MCUL3236	2.00	12/6/21	12/9/21	3	0.97	19.50	#MMED2779
MCUL: CMV-eGFP Puro	#MCUL3233	2.00	12/3/21	12/6/21	3	0.97	16.70	#MMED2779
MCUL: CMV-eGFP Puro	#MCUL2432	2.00	9/7/21	9/10/21	3	0.86	32.00	#MMED2359
MCUL: CMV-eGFP Puro	#MCUL2362	2.00	9/4/21	9/7/21	3	0.78	26.07	#MMED2263
MCUL: CMV-eGFP Puro	#MCUL2592	2.00	9/20/21	9/22/21	2	0.95	11.00	#MMED2359
MCUL: CMV-eGFP Puro	#MCUL2361	2.00	9/4/21	9/7/21	3	0.86	34.38	#MMED2263
MCUL: CMV-eGFP Puro	#MCUL2468	2.00	9/10/21	9/13/21	3	0.99	14.00	#MMED2359
MCUL: CMV-eGFP Puro	#MCUL2295	2.00	8/27/21	8/30/21	3	0.88	12.60	#MMED2263
MCUL: CMV-eGFP Puro	#MCUL2471	2.00	9/13/21	9/15/21	2	0.97	11.50	#MMED2359
MCUL: CMV-eGFP Puro	#MCUL2472	2.00	9/13/21	9/16/21	3	0.96	17.00	#MMED2359
MCUL: CMV-eGFP Puro	#MCUL2303	2.00	8/30/21	9/2/21	3	0.86	23.30	#MMED2263
MCUL: CMV-eGFP Puro	#MCUL2304	2.00	8/30/21	9/2/21	3	0.82	23.23	#MMED2263
MCUL: CMV-eGFP Puro	#MCUL2597	2.00	9/22/21	9/24/21	2	0.95	7.30	#MMED2359
MCUL: CMV-eGFP Puro	#MCUL2524	2.00	9/17/21	9/20/21	3	0.94	13.00	#MMED2359
MCUL: CMV-eGFP Puro	#MCUL2779	1.00	10/20/21	10/25/21	5	0.97	15.80	#MMED2716
MCUL: CMV-eGFP Puro	#MCUL2780	1.00	10/20/21	10/25/21	5	0.95	29.75	#MMED2716
MCUL: CMV-eGFP Puro	#MCUL2333	2.00	9/2/21	9/4/21	2	0.91	9.96	#MMED2263
MCUL: CMV-eGFP Puro	#MCUL2829	2.00	10/25/21	10/27/21	2	0.96	9.13	#MMED2716
MCUL: CMV-eGFP Puro	#MCUL3016	2.00	10/27/21	10/29/21	2	0.98	8.50	#MMED2716
MCUL: CMV-eGFP Puro	#MCUL3071	2.00	10/29/21	11/1/21	3	0.97	22.00	#MMED2716
MCUL: CMV-eGFP Puro	#MCUL3082	2.00	11/1/21	11/3/21	2	0.97	8.14	#MMED2716
MCUL: CMV-eGFP Puro	#MCUL2473	2.00	9/13/21	9/15/21	2	0.94	9.40	#MMED2359
MCUL: CMV-eGFP Puro	#MCUL3103	2.00	11/3/21	11/5/21	2	0.97	10.70	#MMED2716
MCUL: CMV-eGFP Puro	#MCUL3135	2.00	11/5/21	11/8/21	3	0.98	26.70	#MMED2716
MCUL: CMV-eGFP Puro	#MCUL3245	2.00	1/24/22	1/28/22	4	0.98	60.94	#MMED2781
MCUL: CMV-eGFP Puro	#MCUL3246	2.00	1/24/22	1/28/22	4	0.97	48.40	#MMED2781
